# Alternative splicing and environmental adaptation in house mice

**DOI:** 10.1101/2023.06.23.546335

**Authors:** David N. Manahan, Michael W. Nachman

**Affiliations:** Department of Integrative Biology and Museum of Vertebrate Zoology University of California, Berkeley Berkeley, CA 94720, USA

## Abstract

A major goal of evolutionary genetics is to understand the genetic and molecular mechanisms underlying adaptation. Previous work has established that changes in gene regulation may contribute to adaptive evolution, but most studies have focused on mRNA abundance and only a few studies have investigated the role of post-transcriptional processing. Here, we use a combination of exome sequences and short-read RNA-Seq data from wild house mice (*Mus musculus domesticus*) collected along a latitudinal transect in eastern North America to identify candidate genes for local adaptation through alternative splicing. First, we identified alternatively spliced transcripts that differ in frequency between mice from the northern-most and southern-most populations in this transect. We then identified the subset of these transcripts that exhibit clinal patterns of variation among all populations in the transect. Finally, we conducted association studies to identify *cis*-acting splicing quantitative trait loci (*cis*-sQTL), and we identified *cis*-sQTL that overlapped with previously ascertained targets of selection from genome scans. Together, these analyses identified a small set of alternatively spliced transcripts that may underlie environmental adaptation in house mice. Many of these genes have known phenotypes associated with body size, a trait that varies clinally in these populations. We observed no overlap between these genes and genes previously identified by changes in transcript level, indicating that alternative splicing and changes in mRNA abundance may provide separate molecular mechanisms of adaptation.
