## Supplementary Table 1 for "Alternative splicing and environmental adaptation in house mice"

### Sheet: Supplementary Table 1
Supplementary Table 1. Genes with differentially spliced exon clusters
cluster_ID	number_of_exons	coord	gene_symbol	FDR_diffsplice	largest_DPSI	|DPSI|
clu_411_-	5	chr11:4652220-4654157	Uqcr10	0.000192	-0.139445	0.139445
clu_872_-	3	chr11:70129840-70130486	Gm21988	0.0365	0.0138303	0.0138303
clu_940_-	7	chr11:75329284-75330881	Serpinf2	6.78e-05	0.0215349	0.0215349
clu_1081_-	14	chr11:86697453-86757697	Dhx40	0.016	0.0575706	0.0575706
clu_1467_-	4	chr11:115160722-115161149	Fdxr	0.0463	0.0323798	0.0323798
clu_1476_-	2	chr11:115306669-115306841	Atp5h	0.032	0.00685096	0.00685096
clu_1942_-	3	chr15:76232635-76234681	Sharpin	0.0324	-0.0738847	0.0738847
clu_2217_-	7	chr15:90828104-90840498	Kif21a	0.000649	-0.0838614	0.0838614
clu_2338_-	3	chr15:102087595-102088406	Csad	0.0367	0.0486471	0.0486471
clu_2415_+	2	chr18:12270406-12272374	Riok3	0.015	0.101053	0.101053
clu_2445_+	3	chr18:20799643-20806688	Ttr	0.0448	0.0434216	0.0434216
clu_2469_+	12	chr18:30400324-30404038	Gm49980	0.00292	0.228757	0.228757
clu_2554_+	6	chr18:36794159-36798335	Eif4ebp3	0.0164	0.105655	0.105655
clu_2639_+	22	chr18:60345241-60522864	Iigp1	3e-09	0.155838	0.155838
clu_2726_+	3	chr18:74912336-74920190	Acaa2	2.37e-05	0.0523488	0.0523488
clu_2921_-	3	chr3:79530985-79535825	Etfdh	0.016	0.022322	0.022322
clu_3048_-	3	chr3:90419456-90421508	S100a1	0.0228	-0.0353981	0.0353981
clu_3261_-	11	chr3:113363706-113399221	Amy1	0.00353	0.0416491	0.0416491
clu_3441_-	3	chr3:157737285-157742153	Srsf11	0.014	-0.124469	0.124469
clu_3458_+	3	chr16:4544335-4582470	Hmox2	0.000213	0.0942155	0.0942155
clu_3669_+	3	chr16:22888075-22896024	Kng1	0.0333	-0.0487157	0.0487157
clu_3681_+	14	chr16:23346356-23428679	Gm45338	0.0149	0.124054	0.124054
clu_4120_-	9	chr5:31782000-31823063	Rbks	0.0473	-0.0596129	0.0596129
clu_4383_-	5	chr5:92103472-92110489	Rchy1	0.0143	0.0348621	0.0348621
clu_4439_-	4	chr5:100710628-100720011	Plac8	0.00726	-0.182816	0.182816
clu_4685_-	3	chr5:121737335-121760742	Acad10	0.000206	0.458059	0.458059
clu_4687_-	5	chr5:121743764-121767964	Acad10	0.0393	-0.254904	0.254904
clu_4800_-	5	chr5:125354929-125360963	Scarb1	0.0381	0.0314074	0.0314074
clu_5075_-	8	chr5:150566780-150584744	N4bp2l2	0.0138	0.036062	0.036062
clu_5114_-	2	chr19:4058125-4058343	Ndufv1	0.0439	0.00580644	0.00580644
clu_5922_+	4	chr13:54225944-54239468	Sfxn1	0.0381	-0.0739593	0.0739593
clu_6066_+	4	chr13:74498527-74508724	Ccdc127	0.00872	0.0754746	0.0754746
clu_6124_+	3	chr13:93828584-93843139	Dmgdh	0.0458	-0.0626255	0.0626255
clu_6715_-	9	chr8:93783698-93983492	Ces1d	0.0392	-0.0592319	0.0592319
clu_6716_-	3	chr8:93787062-93833188	Ces1b	0.0138	-0.204069	0.204069
clu_7021_-	6	chr8:125286236-125296415	Agt	0.00173	0.136329	0.136329
clu_7454_-	7	chr9:57322009-57342186	Ppcdc	0.015	0.112975	0.112975
clu_7835_-	5	chr9:114415407-114426547	Cnot10	0.0304	-0.0454453	0.0454453
clu_8204_+	11	chr12:79813948-79860716	Rad51b	0.0229	-0.0865371	0.0865371
clu_8253_+	7	chr12:84342109-84352700	Ptgr2	0.0187	0.0385146	0.0385146
clu_8324_+	3	chr12:100833514-100861720	Dglucy	0.0463	-0.169213	0.169213
clu_8479_+	6	chr12:112578470-112581329	Inf2	0.0365	-0.0544216	0.0544216
clu_8776_-	16	chr2:30078376-30095645	Kyat1	0.0377	-0.0223113	0.0223113
clu_8970_-	6	chr2:60007219-60087485	Cd302	0.0273	0.0211261	0.0211261
clu_9453_-	29	chr2:147789128-147882061	9030622O22Rik	0.00644	0.064717	0.064717
clu_9542_-	5	chr2:156019305-156021097	Rbm39	0.0365	0.221056	0.221056
clu_10295_+	9	chr1:131890767-131904456	Slc45a3	0.00119	0.171209	0.171209
clu_10506_+	10	chr1:171044961-171046158	Nr1i3	0.0287	-0.021475	0.021475
clu_10518_+	6	chr1:171246536-171247553	Tstd1	0.0138	0.0448793	0.0448793
clu_10661_+	5	chr1:192850139-192856553	A130010J15Rik	0.041	-0.0360741	0.0360741
clu_11065_-	4	chr4:15933095-15945283	Decr1	0.0235	0.0853281	0.0853281
clu_11230_-	14	chr4:49451134-49480661	Acnat1	0.0228	0.111484	0.111484
clu_11432_-	3	chr4:104684023-104685152	C8a	0.00194	-0.101295	0.101295
clu_11433_-	7	chr4:104713796-104733606	C8a	0.000239	-0.0762133	0.0762133
clu_11434_-	6	chr4:104703330-104713607	C8a	2.3e-10	-0.284046	0.284046
clu_11623_-	2	chr4:122845638-122845783	Mfsd2a	0.000726	-0.0359889	0.0359889
clu_12019_-	3	chr4:155161247-155165256	Rer1	0.0173	0.0528991	0.0528991
clu_12245_-	5	chr14:45713570-45719889	Fermt2	0.0377	-0.121409	0.121409
clu_12650_+	5	chr9:20556782-20557826	Ubl5	0.0377	-0.01272	0.01272
clu_12980_+	2	chr9:58558615-58559142	Nptn	0.0464	-0.0149162	0.0149162
clu_13128_+	3	chr9:74860290-74860996	Fam214a	0.000784	-0.266928	0.266928
clu_13809_-	4	chr13:55689534-55690597	Fam193b	0.0436	0.0727023	0.0727023
clu_13878_-	11	chr13:64423670-64456657	Prxl2c	3.2e-05	-0.11391	0.11391
clu_13964_-	3	chr13:86193972-86194720	Cox7c	0.0138	0.011376	0.011376
clu_14043_-	12	chr13:100872781-100881038	Mrps36	0.0149	0.0408222	0.0408222
clu_14617_+	7	chr3:106473500-106480289	Dram2	0.0392	-0.0798565	0.0798565
clu_14904_-	7	chr17:24383856-24424448	Tbc1d24	0.0173	-0.126832	0.126832
clu_15055_-	11	chr17:28660027-28736369	Fkbp5	0.0436	-0.170335	0.170335
clu_15077_-	6	chr17:30816846-30822994	Glo1	0.0218	0.0452678	0.0452678
clu_15314_-	5	chr17:36342805-36422058	H2-T23	0.0349	0.320636	0.320636
clu_15322_-	2	chr17:36353270-36353462	H2-T22	0.032	0.0336961	0.0336961
clu_15400_-	5	chr17:47037108-47037532	Gnmt	0.014	-0.0244629	0.0244629
clu_15584_-	3	chr17:79229150-79229943	Cebpz	0.0122	-0.013482	0.013482
clu_15598_-	5	chr17:80172605-80203338	Atl2	0.032	0.0298831	0.0298831
clu_15647_-	3	chr17:84976508-84977345	Abcg5	7.54e-05	0.113495	0.113495
clu_15789_-	7	chr18:32269000-32271182	Proc	0.0118	-0.0592218	0.0592218
clu_16652_+	3	chr8:105465802-105466239	Ces2a	3.93e-10	0.0786966	0.0786966
clu_16668_+	5	chr8:105746638-105876002	Ces2h	0.00831	-0.0679517	0.0679517
clu_16675_+	4	chr8:105777247-105778399	Ces3a	0.00831	0.019833	0.019833
clu_16731_+	2	chr8:106887311-106887841	Pla2g15	0.00458	-0.154499	0.154499
clu_16894_+	11	chr8:124127436-124129889	Tcf25	0.00794	0.0412514	0.0412514
clu_17213_+	5	chr5:35202850-35204228	Hgfac	0.0427	-0.0333453	0.0333453
clu_17678_+	4	chr5:122492539-122498092	Vps29	0.04	0.0837239	0.0837239
clu_17972_+	8	chr5:146031270-146033387	Cyp3a59	0.000795	-0.0834235	0.0834235
clu_17976_+	6	chr5:146168630-146220439	Cdk8	0.0235	0.117138	0.117138
clu_18338_+	2	chr6:83773973-83774159	Nagk	0.0349	-0.0445167	0.0445167
clu_18425_+	3	chr6:90567819-90568783	Aldh1l1	0.00581	0.0240633	0.0240633
clu_18516_+	3	chr6:114661478-114672584	Atg7	0.0174	-0.156109	0.156109
clu_18570_+	10	chr6:121114505-121162669	Pex26	0.00353	-0.108384	0.108384
clu_18584_+	2	chr6:121334011-121335611	Slc6a12	0.0273	0.0484507	0.0484507
clu_18617_+	3	chr6:122220933-122222268	Mug-ps1	0.00984	0.368397	0.368397
clu_18637_+	3	chr6:124496389-124554335	C1ra	0.0436	0.0812213	0.0812213
clu_19317_-	7	chr16:93133222-93144028	1810053B23Rik	1.71e-07	0.383292	0.383292
clu_19318_-	8	chr16:93143987-93150870	1810053B23Rik	1.57e-19	0.450474	0.450474
clu_19412_-	3	chr12:28662933-28673233	Colec11	0.0268	-0.24933	0.24933
clu_19555_-	12	chr12:71173171-71183329	Timm9	0.0249	-0.0327864	0.0327864
clu_19849_-	2	chr12:111929787-111933358	Atp5mpl	0.013	-0.0385285	0.0385285
clu_20133_+	4	chr19:10181628-10183788	Tmem258	0.0356	0.0123273	0.0123273
clu_20177_+	4	chr19:12617230-12625367	Glyat	0.00575	0.0293629	0.0293629
clu_20255_+	3	chr19:30210412-30211118	Mbl2	0.00562	-0.0257191	0.0257191
clu_20256_+	2	chr19:30211074-30211372	Mbl2	0.0164	-0.118462	0.118462
clu_20258_+	5	chr19:31846259-31895284	A1cf	0.0357	0.0806267	0.0806267
clu_20524_-	4	chr1:4847871-4852791	Mrpl15	0.0244	-0.0495006	0.0495006
clu_20868_-	7	chr1:84792690-84817955	Trip12	0.0049	-0.244655	0.244655
clu_20994_-	9	chr1:121234692-121260221	Insig2	0.00872	0.010218	0.010218
clu_21014_-	5	chr1:130585039-130589185	C4bp	0.0263	-0.128673	0.128673
clu_21107_-	5	chr1:139626029-140016396	Cfh	0.000303	0.150332	0.150332
clu_21108_-	4	chr1:139750104-139842275	Cfhr2	2.98e-05	0.229473	0.229473
clu_21109_-	3	chr1:139851919-140075393	Cfh	0.0134	-0.242541	0.242541
clu_21113_-	4	chr1:139661325-140033133	Cfh	0.0202	0.0585215	0.0585215
clu_21528_+	3	chr10:21225285-21227826	Hbs1l	0.000842	0.0986873	0.0986873
clu_21683_+	3	chr10:60925195-60928383	Pcbd1	0.0345	-0.107009	0.107009
clu_21707_+	6	chr10:62888089-62903437	Pbld1	0.0463	0.186383	0.186383
clu_21708_+	4	chr10:62888237-62907186	Pbld2	0.0437	0.207857	0.207857
clu_21734_+	5	chr10:69085558-69105733	Rhobtb1	0.0082	0.0747485	0.0747485
clu_22036_+	5	chr10:94035894-94056543	Ndufa12	2.31e-07	0.0340333	0.0340333
clu_22120_+	15	chr10:122223125-122266655	Gm36041	0.0304	0.118763	0.118763
clu_22309_+	13	chr15:9310794-9370153	Ugt3a2	1.83e-14	0.0900996	0.0900996
clu_23123_+	4	chr2:30159859-30164482	Phyhd1	0.00556	-0.0458153	0.0458153
clu_23539_+	5	chr2:118707450-118708356	Ivd	5.11e-05	-0.179052	0.179052
clu_23912_+	5	chr2:162774059-162775346	Srsf6	0.0321	0.119661	0.119661
clu_24334_-	5	chr6:71866353-71870366	Ptcd3	0.00851	-0.209064	0.209064
clu_24435_-	9	chr6:87990680-88022055	Rab7	0.0451	0.0231234	0.0231234
clu_24626_-	10	chr6:124517955-124519227	C1s1	5.11e-05	0.127695	0.127695
clu_24637_-	2	chr6:124717658-124718134	Grcc10	0.0413	-0.00750533	0.00750533
clu_24829_+	8	chr14:14228512-14243945	Acox2	0.00384	0.0446382	0.0446382
clu_25017_+	5	chr14:48358690-48477667	Peli2	0.0381	0.064399	0.064399
clu_25564_+	3	chr17:26882365-26901652	Atp6v0e	0.0377	-0.0426291	0.0426291
clu_25684_+	3	chr17:32911659-32916747	Cyp4f15	0.0134	0.023865	0.023865
clu_25978_+	3	chr17:53970677-53972686	Kat2b	0.0218	-0.0519131	0.0519131
clu_26169_+	3	chr17:85344723-85354067	Slc3a1	0.0349	0.352927	0.352927
clu_26411_-	7	chr7:25341251-25358058	Bckdha	0.0126	0.0157913	0.0157913
clu_26613_-	28	chr7:36810828-36903848	Gm28076	0.00928	0.0443331	0.0443331
clu_26627_-	4	chr7:41024798-41131990	AI987944	0.0134	-0.14779	0.14779
clu_26662_-	2	chr7:44532608-44533543	Med25	0.0219	0.0289166	0.0289166
clu_26889_-	14	chr7:80048676-80055101	Furin	5.95e-08	0.211841	0.211841
clu_26931_-	14	chr7:97199948-97228573	Aamdc	0.015	0.0355154	0.0355154
clu_26976_-	8	chr7:100220496-100257098	Mrpl48	0.0249	-0.0932558	0.0932558
clu_27212_-	5	chr7:126396948-126399460	Aldoa	0.0045	0.0786584	0.0786584
clu_27371_-	6	chr7:141570242-141614722	Mob2	0.0358	-0.178182	0.178182
clu_27396_-	5	chr7:143369964-143376396	Nadsyn1	0.0349	0.0820697	0.0820697
clu_27417_-	2	chr10:4367192-4368556	Rmnd1	0.00688	-0.0433082	0.0433082
clu_27587_-	2	chr10:59014679-59019347	Septin10	0.033	0.197449	0.197449
clu_27653_-	4	chr10:67105925-67111349	Nrbf2	0.0273	0.190458	0.190458
clu_28018_-	5	chr10:106840676-106920668	Acss3	0.015	-0.0555226	0.0555226
clu_28134_-	3	chr10:127132502-127132742	Mars1	1.28e-11	0.300744	0.300744
clu_28548_+	2	chr11:59643799-59645819	Mprip	0.0228	0.0187136	0.0187136
clu_28646_+	2	chr11:69532966-69534664	Fxr2	0.0439	0.0831078	0.0831078
clu_28751_+	9	chr11:72498461-72563791	Ube2g1	0.0218	0.0724896	0.0724896
clu_29114_+	2	chr11:97706608-97724372	Lasp1	0.0377	-0.15535	0.15535
clu_29182_+	3	chr11:101359846-101360839	Rnd2	0.000726	-0.133888	0.133888
clu_29638_+	3	chr4:41756561-41756939	Galt	0.0349	0.0651037	0.0651037
clu_29815_+	9	chr4:63274550-63277554	Orm3	0.00353	-0.0617648	0.0617648
clu_29884_+	32	chr4:101224336-101317697	0610043K17Rik	5.11e-05	0.0710599	0.0710599
clu_29950_+	4	chr4:108029372-108030080	Echdc2	0.00575	-0.0565294	0.0565294
clu_29951_+	6	chr4:108031371-108034270	Echdc2	0.0478	-0.0555084	0.0555084
clu_30466_+	6	chr4:150938562-150949532	Errfi1	0.000176	0.0994195	0.0994195
clu_30954_+	8	chr7:44117583-44118234	Josd2	0.0141	-0.202897	0.202897
clu_30955_+	4	chr7:44118393-44119836	Josd2	0.0473	-0.241525	0.241525
clu_30956_+	7	chr7:44119961-44120839	Josd2	0.00194	-0.0904073	0.0904073
clu_31260_+	2	chr7:101049811-101050092	Arap1	0.0439	-0.0275816	0.0275816
clu_31623_+	3	chr7:139726820-139729661	Mtg1	0.00423	0.0355307	0.0355307
clu_31628_+	10	chr7:140487264-140497283	BC024386	9.48e-06	-0.123079	0.123079
clu_31640_+	32	chr7:140485978-140487175	BC024386	1.03e-28	0.116284	0.116284
clu_31645_+	2	chr7:140505121-140506328	Nlrp6	0.0122	-0.032541	0.032541
clu_31713_+	4	chr7:143027574-143029807	Slc22a18	0.000649	0.117311	0.117311
