## Supplementary Table 2 for "Alternative splicing and environmental adaptation in house mice"

### Sheet: Supplementary Table 2
Supplementary Table 2. Genes exhibiting clinal variation in splicing and differential splicing
clusterID	coord	gene_symbol	largest_DPSI	|DPSI|	pvalue_clinal_splice	r-squared_clinal_splice	mutant_phenotypes
clu_411_-	chr11:4652220-4654157	Uqcr10	-0.139445	0.139445	0.0136578	0.120162	mortality/aging
clu_2415_+	chr18:12270406-12272374	Riok3	0.101053	0.101053	0.000110856	0.269823
clu_2469_+	chr18:30400324-30404038	Gm49980	0.228757	0.228757	0.0255842	0.0995934
clu_2639_+	chr18:60345241-60522864	Iigp1	0.155838	0.155838	0.00416101	0.158738	immune
clu_3681_+	chr16:23346356-23428679	Gm45338	0.124054	0.124054	0.0116007	0.125498
clu_3441_-	chr3:157737285-157742153	Srsf11	-0.124469	0.124469	0.00702617	0.141823	cardiovascular, mortality/aging, nervous system
clu_4439_-	chr5:100710628-100720011	Plac8	-0.182816	0.182816	0.0302889	0.09406	adipose, cariovascular, growth/size/body, hematopoietic, metabolism, immune, integument, vision
clu_4685_-	chr5:121737335-121760742	Acad10	0.458059	0.458059	0.000328421	0.237779	hematopoietic, immune
clu_4687_-	chr5:121743764-121767964	Acad10	-0.254904	0.254904	0.0421723	0.0832309	hematopoietic, immune
clu_6716_-	chr8:93787062-93833188	Ces1b	-0.204069	0.204069	0.00111557	0.200391
clu_7021_-	chr8:125286236-125296415	Agt	0.136329	0.136329	0.00645963	0.144548	adipose, behavior, cardiovascular, growth/size/body, metabolism, immune, liver, mortality/aging, muscle, nervous system, renal
clu_7454_-	chr9:57322009-57342186	Ppcdc	0.112975	0.112975	0.00637669	0.144967
clu_8324_+	chr12:100833514-100861720	Dglucy	-0.169213	0.169213	0.00104456	0.202435	metabolism
clu_9542_-	chr2:156019305-156021097	Rbm39	0.221056	0.221056	0.0218401	0.104782	mortality/aging
clu_11230_-	chr4:49451134-49480661	Acnat1	0.111484	0.111484	0.000503935	0.224842
clu_11432_-	chr4:104684023-104685152	C8a	-0.101295	0.101295	0.000293774	0.24112	behavior, hematopoietic, immune, skeleton
clu_11434_-	chr4:104703330-104713607	C8a	-0.284046	0.284046	0.000414947	0.230734	behavior, hematopoietic, immune, skeleton
clu_13128_+	chr9:74860290-74860996	Fam214a	-0.266928	0.266928	1.08e-05	0.334629
clu_13878_-	chr13:64423670-64456657	Prxl2c	-0.11391	0.11391	0.000548835	0.222243
clu_14904_-	chr17:24383856-24424448	Tbc1d24	-0.126832	0.126832	0.0346528	0.0896519	behavior, cellular, mortality/aging, nervous system
clu_15647_-	chr17:84976508-84977345	Abcg5	0.113495	0.113495	2.07e-05	0.317062	adipose, behavior, cariovascular, cellular, growth/size/body, hematopoietic, metabolism, liver, mortality/aging, muscle, reproduction
clu_17976_+	chr5:146168630-146220439	Cdk8	0.117138	0.117138	6.59e-05	0.28475	behavior, cardiovascular, cellular, embryo, endocrine/exocrine, growth/size/body, metabolism, mortality/aging, nervous system
clu_18516_+	chr6:114661478-114672584	Atg7	-0.156109	0.156109	0.000188928	0.254233	behavior, cardiovascular, cellular, digestive, embryo, growth/size/body, endocrine/exocrine, hematopoietic, metabolism, immune, integument, limbs/digits/tail, liver, mortality/aging, nervous system, pigmentation, renal, reproduction
clu_18570_+	chr6:121114505-121162669	Pex26	-0.108384	0.108384	0.015474	0.116075	growth/size/body, hematopoietic, immune, mortality
clu_19317_-	chr16:93133222-93144028	1810053B23Rik	0.383292	0.383292	6.96e-05	0.283193
clu_19318_-	chr16:93143987-93150870	1810053B23Rik	0.450474	0.450474	4.97e-06	0.355124
clu_20256_+	chr19:30211074-30211372	Mbl2	-0.118462	0.118462	3.21e-05	0.305035
clu_20868_-	chr1:84792690-84817955	Trip12	-0.244655	0.244655	0.00563007	0.148995	cellular, embryo, growth/size/body, mortality/aging
clu_21014_-	chr1:130585039-130589185	C4bp	-0.128673	0.128673	0.0212997	0.105604	metabolism, immune
clu_21683_+	chr10:60925195-60928383	Pcbd1	-0.107009	0.107009	0.000781613	0.211406	metabolism, integument, pigmentation, renal, vision
clu_21707_+	chr10:62888089-62903437	Pbld1	0.186383	0.186383	0.00518517	0.151653
clu_22120_+	chr10:122223125-122266655	Gm36041	0.118763	0.118763	0.00851605	0.135576
clu_23539_+	chr2:118707450-118708356	Ivd	-0.179052	0.179052	0.00036507	0.234598	mortality/aging, vision
clu_24334_-	chr6:71866353-71870366	Ptcd3	-0.209064	0.209064	0.000420548	0.230328	behavior, hematopoietic, metabolism, mortality/aging, vision
clu_24626_-	chr6:124517955-124519227	C1s1	0.127695	0.127695	3.08e-05	0.306143
clu_26627_-	chr7:41024798-41131990	AI987944	-0.14779	0.14779	0.00173367	0.186591
clu_26889_-	chr7:80048676-80055101	Furin	0.211841	0.211841	0.0198641	0.107892	cardiovascular, cellular, digestive, embryo, endocrine/exocrine, growth/size/body, hematopoietic, immune, integument, limbs/digits/tail, mortality/aging, nervous system, reproduction
clu_27371_-	chr7:141570242-141614722	Mob2	-0.178182	0.178182	0.0010205	0.203159	behavior, mortality/aging
clu_27587_-	chr10:59014679-59019347	Septin10	0.197449	0.197449	0.00348582	0.164416	behavior, mortality/aging, reproduction
clu_27653_-	chr10:67105925-67111349	Nrbf2	0.190458	0.190458	0.0481893	0.0788807	cellular, metabolism, liver
clu_28134_-	chr10:127132502-127132742	Mars1	0.300744	0.300744	0.000210331	0.251062
clu_29114_+	chr11:97706608-97724372	Lasp1	-0.15535	0.15535	1.5e-05	0.32585	cardiovascular, craniofacial, digestive, embryo, endocrine/exocrine, growth/size/body, hemeostasis, limbs/digit/tail, mortality/aging, nervous system, reproduction, skeleton
clu_29182_+	chr11:101359846-101360839	Rnd2	-0.133888	0.133888	0.000185913	0.254708	cardiovascular, endocrine/exocrine, growth/size/body, hematopoietic, immune, integument, liver, renal, reprpoduction
clu_31713_+	chr7:143027574-143029807	Slc22a18	0.117311	0.117311	0.0389035	0.0858668
