## Supplementary Table 3 for "Alternative splicing and environmental adaptation in house mice"

### Sheet: Supplementary Table 3
Supplementary Table 3. cis-sQTL associated with clinal variation in splicing among differentially spliced genes
cluster_ID	gene_symbol	cis-sQTL_coord	P-value (Benjamini-Hochberg correction)	mutant_phenotype
clu_411_-	Uqcr10	chr11:4634584	0.0467366	mortality/aging
clu_411_-	Uqcr10	chr11:4798992	0.0450068
clu_411_-	Uqcr10	chr11:4815093	0.0497922
clu_411_-	Uqcr10	chr11:4833789	0.0437065
clu_411_-	Uqcr10	chr11:4843747	0.0419756
clu_2415_+	Riok3	chr18:12321334	0.0336631	NA
clu_2415_+	Riok3	chr18:12321457	0.0437895
clu_3441_-	Srsf11	chr3:157761621	0.0356695	cardiovascular, mortality/aging, nervous system
clu_3681_+	Gm45338	chr16:23313323	0.0481734	NA
clu_7021_-	Agt	chr8:125272640	0.0491432	adipose tissue, behavior, cardiovascular, growth, metabolism, immune, liver, mortality/aging, muscle, nervous system, renal
clu_7021_-	Agt	chr8:125272654	0.0491432
clu_7021_-	Agt	chr8:125284409	0.0491432
clu_7454_-	Ppcdc	chr9:57161341	0.045341	NA
clu_7454_-	Ppcdc	chr9:57165752	0.0381424
clu_8324_+	Dglucy	chr12:100843652	0.0437255	metabolism
clu_8324_+	Dglucy	chr12:100936306	0.0453212
clu_11230_-	Acnat1	chr4:49514078	0.0355786	NA
clu_11230_-	Acnat1	chr4:49514090	0.030496
clu_11230_-	Acnat1	chr4:49529510	0.0426841
clu_11432_-	C8a	chr4:104536070	0.0449777	behavior, hematopoietic, immune, skeleton
clu_11432_-	C8a	chr4:104601608	0.0476584
clu_11432_-	C8a	chr4:104623476	0.0428937
clu_11432_-	C8a	chr4:104649130	0.0368025
clu_11432_-	C8a	chr4:104673945	0.033857
clu_11432_-	C8a	chr4:104679527	0.0369406
clu_11432_-	C8a	chr4:104703222	0.0423858
clu_11432_-	C8a	chr4:104713769	0.0404198
clu_11432_-	C8a	chr4:104713801	0.0381134
clu_11432_-	C8a	chr4:104859086	0.038929
clu_13878_-	Prxl2c	chr13:64268249	0.0474075	NA
clu_13878_-	Prxl2c	chr13:64514546	0.0464482
clu_13878_-	Prxl2c	chr13:64586472	0.0488146
clu_15647_-	Abcg5	chr17:85012678	0.0202272	behavior, cardiovascular, cellular, growth, hematopoietic, metabolism, immune, mortality/aging, muscle, reproduction
clu_15647_-	Abcg5	chr17:85014643	0.0222129
clu_15647_-	Abcg5	chr17:85033696	0.0202272
clu_15647_-	Abcg5	chr17:85034006	0.0331215
clu_15647_-	Abcg5	chr17:85034151	0.0265808
clu_15647_-	Abcg5	chr17:85034174	0.064136
clu_15647_-	Abcg5	chr17:85071989	0.0430369
clu_17976_+	Cdk8	chr5:146095045	0.03863	behavior, cardiovascular, cellular, embryo, endocrine/exocrine, growth/size/body, homeostasis, mortality, nervous system
clu_17976_+	Cdk8	chr5:146107399	0.0290158
clu_17976_+	Cdk8	chr5:146146254	0.0307037
clu_17976_+	Cdk8	chr5:146146546	0.0349509
clu_17976_+	Cdk8	chr5:146147980	0.0456779
clu_18516_+	Atg7	chr6:114678334	0.0491093	behavior, cardiovascular, cellular, digestive, embryo, endocrine/exocrine, growth/size/body, hematopoietic, metabolism, immune, integument, limbs/digit/tail, liver, mortality/aging, nervous system, pigmentation, renal, reproduction
clu_18570_+	Pex26	chr6:120950425	0.0427145	growth, hematopoietic, immune, mortality/aging
clu_18570_+	Pex26	chr6:120950428	0.0405917
clu_18570_+	Pex26	chr6:121015099	0.0491299
clu_18570_+	Pex26	chr6:121015100	0.0458546
clu_18570_+	Pex26	chr6:121015624	0.038845
clu_18570_+	Pex26	chr6:121018847	0.0364296
clu_18570_+	Pex26	chr6:121298429	0.0379578
clu_18570_+	Pex26	chr6:121298752	0.0364296
clu_18570_+	Pex26	chr6:121312857	0.0438727
clu_20256_+	Mbl2	chr19:30070379	0.0434034	NA
clu_20256_+	Mbl2	chr19:30211387	0.0333691
clu_21683_+	Pcbd1	chr10:61036917	0.0456688
clu_24334_-	Ptcd3	chr6:71874260	0.0457568	behavior, hematopoietic, homeostasis, mortality/aging, vision
clu_24626_-	C1s1	chr6:124494242	0.0468727	NA
clu_24626_-	C1s1	chr6:124494244	0.0421854
clu_24626_-	C1s1	chr6:124494248	0.0384401
clu_24626_-	C1s1	chr6:124494249	0.0352367
clu_24626_-	C1s1	chr6:124494254	0.0334382
clu_24626_-	C1s1	chr6:124494261	0.0334382
clu_26627_-	Al987944	chr7:41148961	0.0453538	NA
clu_27587_-	Septin10	chr10:58919423	0.0373356	behavior, mortality/aging, reproduction
clu_27653_-	Nrbf2	chr10:67061855	0.0481266	cellular, metabolism, liver
clu_29114_+	Lasp1	chr11:97689810	0.0496109	cardiovascular, craniofacial, digestive, embryo, endocrine/exocrine, metabolism, limbs/digit/tail, mortality/aging, nervous system, reproduction, skeleton
clu_29182_+	Rnd2	chr11:101159848	0.0333127	cardiovascular, endocrine/exocrine, growht/size/body, hematopoietic, immune, integument, liver, renal, reproduction
clu_29182_+	Rnd2	chr11:101165862	0.031529
clu_29182_+	Rnd2	chr11:101166533	0.043816
clu_29182_+	Rnd2	chr11:101214107	0.0375254
clu_29182_+	Rnd2	chr11:101258486	0.0337926
clu_29182_+	Rnd2	chr11:101297587	0.0366972
clu_29182_+	Rnd2	chr11:101298971	0.0385319
clu_29182_+	Rnd2	chr11:101301295	0.0474714
clu_29182_+	Rnd2	chr11:101301793	0.0446753
clu_29182_+	Rnd2	chr11:101301895	0.0491539
clu_29182_+	Rnd2	chr11:101301904	0.0350259
clu_29182_+	Rnd2	chr11:101309870	0.0413614
clu_29182_+	Rnd2	chr11:101309951	0.0395059
clu_29182_+	Rnd2	chr11:101309970	0.0343854
clu_29182_+	Rnd2	chr11:101324440	0.0459591
clu_29182_+	Rnd2	chr11:101333405	0.0327518
clu_29182_+	Rnd2	chr11:101361801	0.033726
clu_29182_+	Rnd2	chr11:101415066	0.0406007
clu_29182_+	Rnd2	chr11:101415105	0.0337926
clu_29182_+	Rnd2	chr11:101557658	0.0425426
clu_29182_+	Rnd2	chr11:101558216	0.0358134
clu_29182_+	Rnd2	chr11:101558264	0.0338467
clu_31713_+	Slc22a18	chr7:143032952	0.0480026	NA
clu_31713_+	Slc22a18	chr7:143050742	0.0464318
